# Mouse primary T cell phosphotyrosine proteomics enabled by BOOST

**DOI:** 10.1101/2022.05.13.491817

**Authors:** Xien Yu Chua, Kenneth P. Callahan, Alijah A. Griffith, Tobias Hildebrandt, Guoping Fu, Mengzhou Hu, Renren Wen, Arthur R. Salomon

**Affiliations:** Department of Molecular Pharmacology, Physiology & Biotechnology, Brown University, Providence, RI, 02912; Department of Molecular Biology, Cell Biology & Biochemistry, Brown University, Providence, RI, 02912; Blood Research Institute, Blood Center of Wisconsin, Milwaukee, WI, 53226

**Keywords:** Mice, T cell, BOOST, TMT, SH2 superbinder, Phosphotyrosine proteomics, Phase-constrained spectrum deconvolution method

## Abstract

The Broad Spectrum Optimization of Selective Triggering (BOOST) approach was recently developed to increase the quantitative depth of the tyrosine phosphoproteome by mass spectrometry-based proteomics. While BOOST has been demonstrated in the Jurkat T cell line, it has not been demonstrated in scarce mice primary T cells. Here, we show the first phosphotyrosine proteomics experiment performed in mice primary T cells using BOOST. We identify and precisely quantify more than 2,000 unique pTyr sites from more than 3,000 unique pTyr peptide PSMs using only 1 mg of protein from T cell receptor-stimulated primary T cells from mice. We further reveal the importance of the phase-constrained spectrum deconvolution method (ΦSDM) parameter on Orbitrap instruments that, when disabled, enhances quantitation depth, accuracy, and precision in low-abundance samples. Using samples with contrived ratios, we find that disabling ΦSDM allows for up to a two-fold increase in the number of statistically significant intensity ratios detected while enabling ΦSDM degrades quantitation, especially in low-abundance samples.

**TOC Graphic:** 
